# Constraining the global niche suitability of the Eusuchia clade across the Cretaceous-Paleogene boundary

**DOI:** 10.1101/2022.12.04.517697

**Authors:** Morgan Harper, Alexander Farnsworth, Paul J. Valdes, Paul J. Markwick, Maximilian T. Stockdale

## Abstract

The crocodiles and their close relatives, the alligators and gharials, have a compelling evolutionary history. They are a clade of great antiquity, with their most recent common ancestor emerging within the Mesozoic. However, unlike many groups of such a great age, the crocodilians have an extensive crown-group, with around two dozen extant examples. They have a limited ecomorphology, which has varied little since their inception, and their biogeography has been shown to interact closely with climate. The biogeography of crocodilians in deep time remains an outstanding question, which is complicated further by the limitations of the fossil record. The fossil record is fundamentally incomplete yet represents the most common method used to infer biogeography of organisms. The scarcity of fossil remains makes apparent absences difficult to confirm. Preservation bias will promote fossil occurrences in areas with a high sedimentation rate, which may not be the true ecological niche for a given taxon. This study uses species distribution models of extant crocodilians to infer the ecological niche of related taxa in the Maastrichtian and Danian. Models indicate a much wider latitudinal range than is observed among extant examples, and the invasion of new ecospace following the end-Cretaceous mass extinction. In addition, we find that while temperature is of significance to crocodilian biogeography, it is precipitation that is the most influential climatic variable.
