## Supplementary Table 3 for "Constraining the global niche suitability of the Eusuchia clade across the Cretaceous-Paleogene boundary"

occurrence_no	paleolng	paleolat
521091	-79.88	50.26
206351	-79.23	50.21
521056	-79.23	50.21
521048	-78.69	50.98
521049	-78.69	50.98
521063	-78.69	50.98
521064	-78.69	50.98
521069	-78.69	50.98
521070	-78.69	50.98
521086	-78.69	50.98
521075	-77.82	50.68
521076	-77.82	50.68
521096	-77.82	50.68
521097	-77.82	50.68
602106	-76.69	46.56
710098	-76.69	46.56
710089	-76.35	46.21
984434	-76.35	46.21
1332076	-76.11	45.82
710090	-76.02	46.88
784312	-75.82	47.46
691946	-75.77	47.39
602102	-75.76	47.36
691947	-75.76	47.37
1407522	-74.68	61.95
520976	-71.89	54.49
520977	-71.89	54.49
520978	-71.89	54.49
700613	-71.42	52.32
700614	-71.42	52.32
700620	-71.42	52.32
700626	-71.42	52.31
700630	-71.42	52.31
700696	-71.42	52.32
700665	-71.41	52.31
702675	-71.41	52.31
700638	-71.4	52.31
700639	-71.4	52.31
700646	-71.4	52.31
700647	-71.4	52.31
632648	-70.81	49.65
632649	-70.81	49.65
1475134	-70.56	48.85
1475135	-70.56	48.85
1475238	-70.56	48.85
1475239	-70.56	48.85
1475343	-70.56	48.85
1475357	-70.56	48.85
1475543	-70.56	48.85
1475545	-70.56	48.85
1475604	-70.56	48.85
1475626	-70.56	48.85
1475668	-70.56	48.85
1477281	-70.56	48.85
1477283	-70.56	48.85
1478351	-70.56	48.85
1478353	-70.56	48.85
1505138	-70.56	48.85
1505143	-70.56	48.85
1505146	-70.56	48.85
1505171	-70.56	48.85
1505179	-70.56	48.85
1505182	-70.56	48.85
1505189	-70.56	48.85
1505194	-70.56	48.85
1505200	-70.56	48.85
1505201	-70.56	48.85
1505210	-70.56	48.85
1505214	-70.56	48.85
1505217	-70.56	48.85
1505220	-70.56	48.85
1505226	-70.56	48.85
1505228	-70.56	48.85
1505246	-70.56	48.85
1505253	-70.56	48.85
1505257	-70.56	48.85
1505259	-70.56	48.85
1505262	-70.56	48.85
1505265	-70.56	48.85
1505271	-70.56	48.85
1505273	-70.56	48.85
1505275	-70.56	48.85
1505278	-70.56	48.85
1505297	-70.56	48.85
1505311	-70.56	48.85
1505315	-70.56	48.85
1505320	-70.56	48.85
1505327	-70.56	48.85
1505328	-70.56	48.85
1505333	-70.56	48.85
1505334	-70.56	48.85
1505335	-70.56	48.85
632640	-70.31	49.63
632643	-70.31	49.63
632644	-70.31	49.63
1011424	-67.64	57.54
1548589	-67.64	57.54
649714	-67.48	54.81
649715	-67.48	54.81
521331	-66.46	57.47
521332	-66.46	57.47
1486246	-61.1	40.97
966332	-56.35	-46.29
966333	-56.35	-46.29
1010273	-56.16	-46.11
649094	-55.93	42.45
970617	-48.54	36.4
970618	-48.54	36.4
970619	-48.54	36.4
970620	-48.54	36.4
970621	-48.54	36.4
970624	-48.54	36.4
970625	-48.54	36.4
970626	-48.54	36.4
1020859	-40.99	40.63
1020869	-40.76	40.65
966676	1.53	21.34
966679	1.53	21.34
1555106	12.45	39.08
1009189	19.8	43.35
1555107	19.8	43.35
1011254	20.46	43.63
1123374	27.27	39.08
1331699	112.9	29.2
