## Supplementary Table 4 for "Constraining the global niche suitability of the Eusuchia clade across the Cretaceous-Paleogene boundary"

occurrence_no	paleolng	paleolat
528327	-73.99	48.38
591643	-73.99	48.37
591648	-73.99	48.39
1253944	-72.48	56.23
464368	-71.66	53.45
464369	-71.66	53.45
464407	-71.64	53.45
513842	-70.23	62.29
513843	-70.23	62.29
650698	-69.59	53.18
650714	-69.59	53.18
700656	-69.59	53.18
700657	-69.59	53.18
700698	-69.38	53.28
700703	-69.38	53.27
702713	-69.38	53.28
702716	-69.38	53.28
700715	-69.37	53.28
700716	-69.37	53.28
700734	-69.37	53.27
700735	-69.37	53.27
700837	-69.37	53.27
702758	-69.37	53.27
702774	-69.37	53.27
650683	-69.36	53.27
650684	-69.36	53.27
700674	-69.36	53.27
700813	-69.36	53.27
700814	-69.36	53.27
700821	-69.36	53.29
700853	-69.36	53.29
702687	-69.36	53.27
702698	-69.36	53.27
702699	-69.36	53.27
700781	-69.33	53.27
700782	-69.33	53.27
700796	-69.33	53.27
700804	-69.33	53.27
1505336	-68.6	49.79
966339	-68.44	63.71
1291761	-68.1	64.07
1379773	-68.1	64.07
465659	-67.87	64.46
291018	-67.66	51.14
291019	-67.66	51.14
464420	-67.66	51.14
1250003	-66.35	52.45
464141	-66.02	53.68
464142	-66.02	53.68
545129	-65.95	53.53
545130	-65.95	53.53
545318	-65.95	53.53
545319	-65.95	53.53
545465	-65.95	53.53
545466	-65.95	53.53
545470	-65.95	53.53
545471	-65.95	53.53
545475	-65.95	53.53
545476	-65.95	53.53
1171315	-65.95	53.53
1171316	-65.95	53.53
487819	-65.92	53.69
487830	-65.92	53.69
488982	-65.92	53.69
488984	-65.92	53.69
488264	-65.88	53.77
488003	-65.87	53.7
545145	-65.87	53.75
545325	-65.87	53.7
483629	-65.86	53.71
483634	-65.86	53.71
483660	-65.86	53.71
488161	-65.85	53.65
488192	-65.85	53.65
488853	-65.82	53.76
545154	-65.79	53.77
488551	-65.77	53.71
488552	-65.77	53.71
529529	-65.6	60.7
287913	-65.59	53.77
287914	-65.59	53.77
287915	-65.59	53.77
488289	-65.59	57.94
488290	-65.59	57.94
488293	-65.59	57.94
483581	-65.58	58.55
483583	-65.58	58.55
483586	-65.58	58.55
483587	-65.58	58.55
483603	-65.58	58.55
483604	-65.58	58.55
483612	-65.58	58.55
483622	-65.58	58.55
483623	-65.58	58.55
488128	-65.56	58.47
488129	-65.56	58.47
488131	-65.56	58.47
488910	-65.51	54.3
488865	-65.5	58.51
483534	-65.43	58.44
483535	-65.43	58.44
483539	-65.43	58.44
483556	-65.43	58.44
487911	-65.39	58.43
487912	-65.39	58.43
487919	-65.39	58.43
487882	-65.37	58.44
487883	-65.37	58.44
487952	-65.37	58.44
487953	-65.37	58.44
487979	-65.37	58.44
487980	-65.37	58.44
487984	-65.37	58.44
488578	-65.36	58.38
488580	-65.36	58.38
488581	-65.36	58.38
488583	-65.36	58.38
1147414	-65.32	60.38
488879	-65.3	58.37
488885	-65.3	58.37
487859	-65.28	58.36
487860	-65.28	58.36
487867	-65.28	58.36
819358	-65.23	58.44
819359	-65.23	58.44
819365	-65.23	58.44
819375	-65.23	58.44
488242	-65.19	58.36
488243	-65.19	58.36
488621	-65.15	58.35
488622	-65.15	58.35
488624	-65.15	58.35
488636	-65.15	58.35
488640	-65.15	58.35
488040	-64.63	58.19
488043	-64.63	58.19
488016	-64.61	58.18
488025	-64.61	58.18
488035	-64.61	58.18
488058	-64.61	58.18
488059	-64.61	58.18
488070	-64.61	58.18
488071	-64.61	58.18
488151	-64.58	58.27
488111	-64.44	58.21
488112	-64.44	58.21
488416	-64.41	58.22
488419	-64.41	58.22
488430	-64.41	58.22
488379	-64.39	58.22
488381	-64.39	58.22
488382	-64.39	58.22
521263	-64.06	60.16
488993	-64.03	58.34
488994	-64.03	58.34
692631	-64.03	58.34
1380748	-63.86	56.16
1007478	-62.9	56.39
986964	-62.87	56.33
1409284	-62.87	55.61
1409285	-62.87	55.61
1093322	-62.77	56.46
1409252	-62.55	55.37
1409253	-62.55	55.37
457849	-62.3	55.96
458170	-62.3	55.96
458171	-62.3	55.96
1093332	-62.27	56.31
1093343	-62.27	56.31
1093358	-62.27	56.31
1093359	-62.27	56.31
1093380	-62.27	56.31
1093397	-62.27	56.31
1093408	-62.27	56.31
1093415	-62.27	56.31
1093426	-62.27	56.31
1093439	-62.27	56.31
1093440	-62.27	56.31
1093459	-62.27	56.31
1093501	-62.27	56.31
1093505	-62.27	56.31
1093513	-62.27	56.31
1093514	-62.27	56.31
1093525	-62.27	56.31
1093534	-62.27	56.31
457919	-62.19	56.12
459986	-62.09	56.59
820666	-62.09	56.59
520995	-59.67	56.11
521014	-59.67	56.11
521015	-59.67	56.11
521016	-59.67	56.11
521035	-59.67	56.11
521036	-59.67	56.11
521037	-59.67	56.11
940881	-55.1	39.87
1334277	-48.95	-27.03
969892	-47.64	-20.44
1443761	-46.21	37.41
1443762	-46.21	37.41
1443795	-46.09	37.55
1443800	-45.81	37.55
1443805	-45.81	37.55
1443807	-45.69	37.47
1443810	-45.69	37.47
1387118	-44.34	37.42
289125	-39.91	40.94
289118	-39.9	40.96
289128	-39.85	40.99
281682	-39.82	40.92
281683	-39.82	40.92
281684	-39.82	40.92
281685	-39.82	40.92
1190490	-39.82	40.92
776756	-39.74	40.96
1353554	-39.74	40.96
1353555	-39.74	40.96
1353556	-39.74	40.96
1353590	-39.74	40.96
1263224	-38.47	41.16
1263225	-38.47	41.16
1263221	-37.91	41.19
1382175	-37.91	41.19
1260999	-37.85	41.36
1134823	-37.71	41.28
1260987	-37.71	41.28
1263266	-37.19	41.3
966674	2.19	21.07
1328138	7.98	0.97
474115	8.85	27.53
1296961	9.76	31.33
1296989	9.77	31.38
985438	9.78	31.39
487228	9.81	31.35
1296969	9.81	31.35
1103977	10.49	30.39
1554610	10.49	30.39
1554619	10.5	30.39
460748	10.61	30.32
460762	10.61	30.32
460764	10.61	30.32
460765	10.61	30.32
460776	10.61	30.32
460777	10.61	30.32
460783	10.61	30.32
460785	10.61	30.32
955773	10.61	30.32
1276964	10.63	30.13
382587	10.73	30.19
1354184	10.76	30.17
487179	10.77	30.96
1555122	10.77	30.18
1293540	10.8	30.17
1555100	10.81	30.16
1553677	10.84	30.15
1553678	10.84	30.15
1553679	10.84	30.15
297298	11.29	31.03
1249386	11.48	30.08
1415361	12.85	36.28
1415362	12.85	36.28
1011257	15.09	38.43
629031	28.7	25.36
629036	28.7	25.36
629053	28.7	25.36
1553365	28.7	25.36
1553366	28.7	25.36
1553411	28.7	25.36
1588433	28.7	25.36
1553438	28.78	25.32
1403476	28.82	25.13
1437150	28.82	25.13
1518462	28.82	25.13
1518463	28.82	25.13
1553430	28.82	25.13
969939	29.44	25.42
1189867	29.44	25.37
1205121	29.44	25.36
755324	29.45	25.4
970264	29.45	25.4
1010755	37.17	30.79
150609	37.57	10.21
1135898	42.73	-36.74
534262	43.75	-36.57
648247	43.75	-36.57
648248	43.75	-36.57
1010747	87.3	38.4
1010743	92.71	35.63
1273707	93.27	36.25
1058752	93.28	36.6
1273559	93.29	36.66
1272882	93.32	36.09
1267115	93.41	36.67
1267016	93.73	36.36
1271473	94.32	36.51
1010738	94.52	36.55
1419510	113.49	22.27
